# A Reproducible MFASS Benchmark of Splice-Disruption Predictors Reveals a Shared Exon-Interior Blind Spot

**DOI:** 10.64898/2026.07.21.739871

**Authors:** Brhanu F. Znabu, Zohaib Atif, Pradeep Devkota, Rediet Habtu Alemu, K.C. Jackfin

**Affiliations:** Biomedical Engineering Program, College of Engineering, University of Nebraska-Lincoln, Lincoln, NE, USA; Department of Biomedical Science and Engineering, Gwangju Institute of Science and Technology (GIST), Gwangju, Republic of Korea; Department of Molecular and Integrative Physiology, University of Kansas Medical Center, Kansas City, KS 66160, USA; Department of Biomedical Engineering, Kumoh National Institute of Technology, Gumi 39253, Republic of Korea; Department of Biological Systems Engineering, University of Nebraska-Lincoln, Lincoln, NE, USA

**Keywords:** RNA splicing, splice-disrupting variants, variant effect prediction, MFASS, multiplexed reporter assay, benchmarking, SpliceAI, Pangolin

## Abstract

We benchmark four published splicing variant-effect predictors against a multiplexed experimental splicing assay. On 27,733 single-nucleotide variants in and around human exons from MFASS with measured exon-inclusion outcomes, Pangolin is the strongest predictor of splice-disrupting variants (AUROC 0.888, average precision 0.421), ahead of SpliceAI (0.819, 0.321) and SpliceTransformer (0.786, 0.317), with MMSplice fourth (0.758, 0.256); all four exceed the older SPANR model (0.748, 0.228). The ranking reproduces the relative performance reported by the Pangolin authors, a correctness check on the pipeline. A calibrated consensus of the three deep-learning sequence-window predictors, evaluated on an exon-grouped held-out split, does not meaningfully improve over Pangolin alone. Stratifying by distance to the splice site exposes a shared blind spot: all five tools detect disruptions within a few bases of the splice site well, but recall declines sharply in the exon interior, and 19% of disrupting variants are missed by every tool; these shared misses are enriched among variants away from splice sites, and are predominantly exon-interior. MMSplice, the one model built for modular exonic and intronic effects rather than splice-site recognition, shows the same distance-dependent decline, so the blind spot is not an artifact of splice-site-centric architectures. Every number is computed against fixed experimental ground truth and is reproducible from the public dataset and the released code.
