## Supplemental Table 1: Benchmark metrics per predictor for "A Reproducible MFASS Benchmark of Splice-Disruption Predictors Reveals a Shared Exon-Interior Blind Spot"

method	n	AUROC	AP	AP_lo	AP_hi	Spearman_vs_loss
pangolin	27733	0.8882	0.4208	0.386	0.4536	0.106
spliceai	27733	0.8193	0.3208	0.2935	0.3534	0.0946
splicetx	27733	0.7857	0.3174	0.2851	0.3516	0.0839
mmsplice	27733	0.7582	0.2558	0.2262	0.285	0.0897
spanr	27663	0.7479	0.2279	0.2016	0.2596	0.0681
