## Supplemental Table 2: Recall by distance to splice site for "A Reproducible MFASS Benchmark of Splice-Disruption Predictors Reveals a Shared Exon-Interior Blind Spot"

dist_bin	n_sdv	pangolin	spliceai	splicetx	mmsplice	spanr
0-2	171	0.9005847953216374	0.8245614035087719	0.7953216374269005	0.847953216374269	0.6842105263157895
3-5	117	0.7521367521367521	0.6410256410256411	0.5384615384615384	0.5726495726495726	0.47863247863247865
6-10	209	0.7990430622009569	0.7177033492822966	0.6555023923444976	0.4784688995215311	0.5406698564593302
11-20	312	0.6794871794871795	0.5256410256410257	0.44551282051282054	0.41025641025641024	0.36217948717948717
21-50+	241	0.47717842323651455	0.34854771784232363	0.2863070539419087	0.21991701244813278	0.1991701244813278
